# Fibrin barriers limit vancomycin penetration into staphylococcal communities and impact *S. aureus* transcriptional responses

**DOI:** 10.64898/2026.01.20.700504

**Authors:** Parsa Alba Farhang, Anjali Anil, Valerie Altouma, Timothy Huang, Rezia Era D. Braza, Kimberly M. Davis

## Abstract

During *Staphylococcus aureus* infection, bacteria are frequently organized into staphylococcal abscess communities (SACs), multicellular bacterial aggregates encased within a host-derived fibrin barrier. Fibrin barriers are thought to insulate SAC-resident bacteria from host immune cells, as strains unable to form these barriers exhibit marked attenuation of virulence in animal infection models. However, the clinical consequences of these structures on antibiotic penetration, and whether the structures also impact bacterial physiology and alter antibiotic susceptibility, remains understudied. Here, we built upon prior work to develop a three-dimensional (3D) collagen gel matrix-based model, utilizing human coagulation components, that supports high throughput *in vitro* staphylococcal community (SC) formation and is compatible with timelapse microscopy and bulk transcriptional profiling. Using this system, we show that the fibrin barrier protects SCs from vancomycin by restricting drug penetration. Furthermore, we show that the fibrin barrier impacts transcriptional responses, leading to both shared and distinct transcriptional profiles between WT and fibrin barrier-deficient SCs. Together, these findings expand our understanding of SC fibrin barriers beyond immune evasion to include modulation of antibiotic interactions and bacterial physiological state.

**AUTHOR SUMMARY:** Over the course of infection, many bacterial pathogens organize into clustered communities, which limits our ability to fully eliminate bacterial cells with antibiotic treatments. During *Staphylococcus aureus* infection, bacteria form dense clusters surrounded by a protective fibrin barrier derived from host blood clotting machinery, in structures known as staphylococcal abscess communities (SACs). These can be found in a range of different tissue sites, from the kidney, liver, and heart to the skin. SAC fibrin barriers have been shown to protect against immune cell invasion, but any effects on bacterial physiology and responses to antibiotics remain unclear. In this study, we developed an *in vitro* system to rapidly grow staphylococcal communities (SCs) in a 3D collagen gel matrix suspension, closely mimicking human tissue. Using this system, we show that fibrin barriers restrict vancomycin penetration into maturing SCs, protecting them from exposure to this clinically relevant antibiotic. These findings not only suggest that fibrin barriers serve as a physical barrier to drug diffusion but also show the importance of fibrin barriers in bacterial physiology and responses to vancomycin, highlighting their importance in SAC biology and infection persistence.
