## Supplemental Table 3 for "Fibrin barriers limit vancomycin penetration into staphylococcal communities and impact *S. aureus* transcriptional responses"

### Sheet: SC
WT Treated v. ∆coa ∆vwb Treated (Plasma)
GO Pathways Upregulated in WT Treated Relative to ∆coa ∆vwb Treated							GO Pathways Up in ∆coa ∆vwb Treated Relative to WT Treated								Legend
GO.ID	Term	Annotated	Significant	Expected	weightFisher	genes	GO.ID	Term	Annotated	Significant	Expected	weightFisher	genes		Gene Ontology (GO) Biological Process (BP) enrichment was performed on genes differentially expressed between RNAseq subsetted data being compared (ex. untreated WT v treated WT) using the topGO package. Enrichment was assessed separately for significantly up and down genes (adjusted p < 0.05, |log2FoldChang| >1, and baseMean >75 reads) using the topGO package with the weight01 algorithm and Fish…
GO:0009082	branched-chain amino acid biosynthetic p...	6	6	0.27	6e-09	HUW68_RS10875, ilvB, ilvD, leuB, leuC, leuD	GO:0008654	phospholipid biosynthetic process	11	3	0.27	0.0019	HUW68_RS03080, HUW68_RS06230, mvaD		below <0.01 pvalue cutoff
GO:0009078	pyruvate family amino acid metabolic pro...	6	4	0.27	5.1e-05	HUW68_RS10875, leuB, leuC, leuD	GO:0051604	protein maturation	14	3	0.35	0.0077	HUW68_RS09620, lepB		< 0.05 but >0.01 cutoff
GO:0006189	'de novo' IMP biosynthetic process	7	4	0.32	0.00012	purE, purK, purL, purQ	GO:0006979	response to oxidative stress	6	2	0.15	0.0083	msrA, msrB
GO:0042398	cellular modified amino acid biosyntheti...	9	3	0.41	0.00599	betA, betB, ggt	GO:0006508	proteolysis	19	3	0.47	0.01	HUW68_RS08965, lepB
GO:0043603	amide metabolic process	22	4	1	0.01067	ggt, HUW68_RS12125, ureC, ureG	GO:0071555	cell wall organization	7	2	0.17	0.0114	HUW68_RS06790, HUW68_RS07245
GO:0009306	protein secretion	11	3	0.5	0.01105	essA, essB, essC	GO:0006084	acetyl-CoA metabolic process	7	2	0.17	0.0114	HUW68_RS03080, mvaD
GO:0009165	nucleotide biosynthetic process	33	8	1.49	0.01443	HUW68_RS00085, nrdF, nrdI, purC, purE, purK, purL, purQ	GO:0008299	isoprenoid biosynthetic process	10	2	0.25	0.0234	HUW68_RS03080, mvaD
GO:0000101	sulfur amino acid transport	5	2	0.23	0.01834	HUW68_RS02305, HUW68_RS02310	GO:0042546	cell wall biogenesis	24	2	0.59	0.0243	HUW68_RS06790, HUW68_RS07245
GO:0044281	small molecule metabolic process	254	22	11.5	0.02474	budA, HUW68_RS00085, HUW68_RS01880, HUW68_RS02300, HUW68_RS10875, HUW68_RS12125, HUW68_RS13800, ilvB, ilvD, leuB, leuC, leuD, nrdF, nrdI, purC, purE, purK, purL, purQ, tenA, ureC, ureG	GO:0009306	protein secretion	11	2	0.27	0.0282	lepB
GO:0006534	cysteine metabolic process	6	2	0.27	0.02673	HUW68_RS01880, HUW68_RS02300	GO:0016310	phosphorylation	14	2	0.35	0.0446	HUW68_RS07105, HUW68_RS12885
GO:0006164	purine nucleotide biosynthetic process	24	6	1.09	0.03118	HUW68_RS00085, purC, purE, purK, purL, purQ	GO:0009401	phosphoenolpyruvate-dependent sugar phos...	18	2	0.45	0.0707	HUW68_RS01240, HUW68_RS07105
GO:0015695	organic cation transport	7	2	0.32	0.03635	HUW68_RS02305, HUW68_RS02310	GO:0019538	protein metabolic process	145	7	3.59	0.0773	HUW68_RS06240, HUW68_RS08965, HUW68_RS09620, lepB, msrA, msrB
GO:0009262	deoxyribonucleotide metabolic process	7	2	0.32	0.03635	nrdF, nrdI	GO:0008360	regulation of cell shape	5	1	0.12	0.1182	HUW68_RS07245
GO:1905039	carboxylic acid transmembrane transport	8	2	0.36	0.0471	HUW68_RS02305, HUW68_RS02310	GO:0006040	amino sugar metabolic process	7	1	0.17	0.1616	HUW68_RS11235
GO:0170034	L-amino acid biosynthetic process	32	4	1.45	0.05182	HUW68_RS10875, leuB, leuC, leuD	GO:0006457	protein folding	8	1	0.2	0.1825	HUW68_RS09620
GO:0170038	proteinogenic amino acid biosynthetic pr...	32	4	1.45	0.05182	HUW68_RS10875, leuB, leuC, leuD	GO:0009060	aerobic respiration	9	1	0.22	0.203	HUW68_RS05330
GO:0003333	amino acid transmembrane transport	9	2	0.41	0.05884	HUW68_RS02305, HUW68_RS02310	GO:0022607	cellular component assembly	10	1	0.25	0.2229	HUW68_RS06790
GO:0170041	non-proteinogenic amino acid metabolic p...	10	2	0.45	0.07148	HUW68_RS01880, HUW68_RS02300	GO:0007165	signal transduction	12	1	0.3	0.2614	HUW68_RS10010
GO:0009069	serine family amino acid metabolic proce...	13	2	0.59	0.11377	HUW68_RS01880, HUW68_RS02300	GO:0006082	organic acid metabolic process	132	2	3.27	0.2636	HUW68_RS03000, HUW68_RS12885
GO:0071705	nitrogen compound transport	43	8	1.95	0.18704	asp1, essA, essB, essC, HUW68_RS02305, HUW68_RS02310, HUW68_RS13855, yut	GO:1901617	organic hydroxy compound biosynthetic pr...	13	1	0.32	0.2799	HUW68_RS03080
WT Untreated v. ∆coa ∆vwb Untreated (Plasma)
GO Pathways Up in WT Untreated Relative to ∆coa ∆vwb Untreated							GO Pathways Up in ∆coa ∆vwb Untreated Relative to WT Untreated
GO.ID	Term	Annotated	Significant	Expected	weightFisher	genes	GO.ID	Term	Annotated	Significant	Expected	weightFisher	genes
GO:0006221	pyrimidine nucleotide biosynthetic proce...	7	3	0.14	0.0002	HUW68_RS05920, pyrE, pyrF	GO:0009628	response to abiotic stimulus	5	1	0.03	0.032	clpB
GO:0046112	nucleobase biosynthetic process	5	2	0.1	0.0034	HUW68_RS05915, pyrF	GO:0006457	protein folding	8	1	0.05	0.051	clpB
GO:0043603	amide metabolic process	22	3	0.42	0.0074	HUW68_RS12125, ureC, ureG	GO:0006418	tRNA aminoacylation for protein translat...	22	1	0.14	0.134	serS
GO:0008152	metabolic process	714	14	13.79	0.0334	carB, HUW68_RS00085, HUW68_RS02300, HUW68_RS05915, HUW68_RS05920, HUW68_RS05925, HUW68_RS06555, HUW68_RS06800, HUW68_RS12125, HUW68_RS12150, pyrE, pyrF, ureC, ureG	GO:0055085	transmembrane transport	106	2	0.68	0.142	HUW68_RS05275, HUW68_RS13290
GO:0071705	nitrogen compound transport	44	3	0.85	0.0488	HUW68_RS05910, HUW68_RS10795, yut	GO:0006950	response to stress	51	1	0.33	0.287	clpB
GO:0009260	ribonucleotide biosynthetic process	21	2	0.41	0.0596	pyrE, pyrF	GO:0006412	translation	93	2	0.6	0.334	rpsE, serS
GO:0044281	small molecule metabolic process	255	11	4.92	0.068	HUW68_RS00085, HUW68_RS02300, HUW68_RS05915, HUW68_RS05920, HUW68_RS05925, HUW68_RS06555, HUW68_RS12125, pyrE, pyrF, ureC, ureG	GO:0009987	cellular process	720	6	4.64	0.335	clfB, clpB, HUW68_RS05275, HUW68_RS13290, rpsE, serS
GO:0044282	small molecule catabolic process	28	2	0.54	0.0903	HUW68_RS06555, HUW68_RS12125	GO:0010467	gene expression	218	3	1.4	1	clpB, rpsE, serS
GO:0006534	cysteine metabolic process	6	1	0.12	0.1107	HUW68_RS02300	GO:0009058	biosynthetic process	444	3	2.86	1	clpB, rpsE, serS
GO:0072528	pyrimidine-containing compound biosynthe...	15	4	0.29	0.123	HUW68_RS05915, HUW68_RS05920, pyrE, pyrF	GO:0051179	localization	169	2	1.09	1	HUW68_RS05275, HUW68_RS13290
GO:0170041	non-proteinogenic amino acid metabolic p...	10	1	0.19	0.178	HUW68_RS02300	GO:0051234	establishment of localization	169	2	1.09	1	HUW68_RS05275, HUW68_RS13290
GO:0009156	ribonucleoside monophosphate biosyntheti...	11	1	0.21	0.194	pyrF	GO:0009059	macromolecule biosynthetic process	245	3	1.58	1	clpB, rpsE, serS
GO:0098662	inorganic cation transmembrane transport	11	1	0.21	0.194	HUW68_RS10795	GO:0044237	cellular metabolic process	515	3	3.32	1	clpB, rpsE, serS
GO:0009066	aspartate family amino acid metabolic pr...	13	1	0.25	0.2252	HUW68_RS06555	GO:0044238	primary metabolic process	590	3	3.8	1	clpB, rpsE, serS
GO:0009069	serine family amino acid metabolic proce...	13	1	0.25	0.2252	HUW68_RS02300	GO:0006520	amino acid metabolic process	105	1	0.68	1	serS
GO:0009064	glutamine family amino acid metabolic pr...	15	1	0.29	0.2553	HUW68_RS05925	GO:0043038	amino acid activation	23	1	0.15	1	serS
GO:0170040	proteinogenic amino acid catabolic proce...	20	1	0.39	0.3257	HUW68_RS06555	GO:0043039	tRNA aminoacylation	23	1	0.15	1	serS
GO:0170035	L-amino acid catabolic process	20	1	0.39	0.3257	HUW68_RS06555	GO:0006810	transport	168	2	1.08	1	HUW68_RS05275, HUW68_RS13290
GO:0006164	purine nucleotide biosynthetic process	24	1	0.46	0.3775	HUW68_RS00085	GO:0006399	tRNA metabolic process	51	1	0.33	1	serS
GO:0006260	DNA replication	26	1	0.5	0.4019	HUW68_RS06800	GO:0050896	response to stimulus	72	1	0.46	1	clpB
WT Untreated v. WT Treated (Plasma)
GO Pathways Up in WT Untreated Relative to WT Treated							GO Pathways Up in WT Treated Relative to WT Untreated
GO.ID	Term	Annotated	Significant	Expected	weightFisher	genes	GO.ID	Term	Annotated	Significant	Expected	weightFisher	genes
GO:0098662	inorganic cation transmembrane transport	11	1	0.01	0.012	HUW68_RS10795	GO:0016310	phosphorylation	13	3	0.21	0.00086	HUW68_RS07105, HUW68_RS12885, HUW68_RS13275
GO:0071705	nitrogen compound transport	44	1	0.05	0.047	HUW68_RS10795	GO:0006979	response to oxidative stress	6	2	0.1	0.00346	msrA, msrB
GO:0055085	transmembrane transport	107	1	0.11	1	HUW68_RS10795	GO:0009401	phosphoenolpyruvate-dependent sugar phos...	17	2	0.27	0.02833	HUW68_RS07105, HUW68_RS12305
GO:0006810	transport	168	1	0.18	1	HUW68_RS10795	GO:0006826	iron ion transport	6	1	0.1	0.09253	isdB
GO:0098660	inorganic ion transmembrane transport	11	1	0.01	1	HUW68_RS10795	GO:0006040	amino sugar metabolic process	7	1	0.11	0.10715	HUW68_RS11235
GO:0009987	cellular process	725	1	0.77	1	HUW68_RS10795	GO:0071555	cell wall organization	7	1	0.11	0.10715	HUW68_RS06790
GO:0051234	establishment of localization	169	1	0.18	1	HUW68_RS10795	GO:0006457	protein folding	8	1	0.13	0.12155	HUW68_RS09620
GO:0051179	localization	169	1	0.18	1	HUW68_RS10795	GO:0022607	cellular component assembly	10	1	0.16	0.1497	HUW68_RS06790
GO:0008150	biological_process	937	1	1	1	HUW68_RS10795	GO:0006082	organic acid metabolic process	133	2	2.13	0.17452	HUW68_RS03000, HUW68_RS12885
GO:0000041	transition metal ion transport	7	0	0.01	1	NA	GO:0007165	signal transduction	12	1	0.19	0.17701	HUW68_RS10010
GO:0000096	sulfur amino acid metabolic process	11	0	0.01	1	NA	GO:0006631	fatty acid metabolic process	16	1	0.26	0.22919	HUW68_RS03000
GO:0000097	sulfur amino acid biosynthetic process	7	0	0.01	1	NA	GO:0006508	proteolysis	19	1	0.3	0.26628	HUW68_RS08965
GO:0000101	sulfur amino acid transport	5	0	0.01	1	NA	GO:0046395	carboxylic acid catabolic process	23	1	0.37	0.31315	HUW68_RS03000
GO:0000105	L-histidine biosynthetic process	5	0	0.01	1	NA	GO:0042546	cell wall biogenesis	24	1	0.38	0.32442	HUW68_RS06790
GO:0000160	phosphorelay signal transduction system	7	0	0.01	1	NA	GO:0009150	purine ribonucleotide metabolic process	29	1	0.46	0.37824	HUW68_RS13275
GO:0000270	peptidoglycan metabolic process	16	0	0.02	1	NA	GO:0019538	protein metabolic process	145	4	2.32	0.50143	HUW68_RS08965, HUW68_RS09620, msrA, msrB
GO:0000902	cell morphogenesis	5	0	0.01	1	NA	GO:0071705	nitrogen compound transport	44	1	0.7	0.51666	isdB
GO:0000910	cytokinesis	6	0	0.01	1	NA	GO:1901293	nucleoside phosphate biosynthetic proces...	45	1	0.72	0.52478	HUW68_RS11235
GO:0001510	RNA methylation	6	0	0.01	1	NA	GO:0006355	regulation of DNA-templated transcriptio...	56	1	0.9	0.60607	HUW68_RS13270
GO:0001522	pseudouridine synthesis	7	0	0.01	1	NA	GO:1901137	carbohydrate derivative biosynthetic pro...	68	1	1.09	0.67985	HUW68_RS11235
∆coa ∆vwb Untreated v. ∆coa ∆vwb Treated (Plasma)
GO Pathways Up in ∆coa ∆vwb Untreated Relative to ∆coa ∆vwb Treated							GO Pathways Up in ∆coa ∆vwb Treated Relative to ∆coa ∆vwb Untreated
GO.ID	Term	Annotated	Significant	Expected	weightFisher	genes	GO.ID	Term	Annotated	Significant	Expected	weightFisher	genes
GO:0006189	'de novo' IMP biosynthetic process	7	7	0.33	3.4e-10	purE, purH, purK, purL, purM, purN, purQ	GO:0006508	proteolysis	19	5	0.88	0.0012	hslV, HUW68_RS08965, lepB, rseP
GO:0009082	branched-chain amino acid biosynthetic p...	6	6	0.29	8.2e-09	HUW68_RS10875, ilvB, ilvD, leuB, leuC, leuD	GO:0071555	cell wall organization	7	3	0.33	0.0029	HUW68_RS06790, HUW68_RS07245, HUW68_RS11025
GO:0009078	pyruvate family amino acid metabolic pro...	6	4	0.29	6.2e-05	HUW68_RS10875, leuB, leuC, leuD	GO:0016310	phosphorylation	14	4	0.65	0.0029	HUW68_RS04900, HUW68_RS07105, HUW68_RS12885, HUW68_RS13275
GO:1902600	proton transmembrane transport	8	4	0.38	0.00027	qoxA, qoxB, qoxC, qoxD	GO:0008654	phospholipid biosynthetic process	11	3	0.51	0.0119	HUW68_RS06230, mvaD, mvk
GO:0006144	purine nucleobase metabolic process	5	3	0.24	0.00094	purD, purF, xpt	GO:0009252	peptidoglycan biosynthetic process	13	3	0.6	0.0193	HUW68_RS05820, HUW68_RS07245, HUW68_RS11025
GO:0015031	protein transport	18	6	0.86	0.00258	asp1, asp2, asp3, essA, essB, essC	GO:0051604	protein maturation	14	3	0.65	0.0273	HUW68_RS09620, lepB
GO:0009306	protein secretion	11	3	0.52	0.01265	essA, essB, essC	GO:0006979	response to oxidative stress	6	2	0.28	0.0281	msrA, msrB
GO:0072522	purine-containing compound biosynthetic ...	37	11	1.76	0.01269	purC, purD, purE, purF, purH, purK, purL, purM, purN, purQ, xpt	GO:0006084	acetyl-CoA metabolic process	7	2	0.33	0.0381	mvaD, mvk
GO:0046112	nucleobase biosynthetic process	5	2	0.24	0.02015	purD, purF	GO:0006355	regulation of DNA-templated transcriptio...	57	6	2.65	0.0428	greA, HUW68_RS01745, HUW68_RS11685, HUW68_RS12480, HUW68_RS13270, mraZ
GO:0046374	teichoic acid metabolic process	10	2	0.48	0.04689	dltC, dltD	GO:0042546	cell wall biogenesis	23	5	1.07	0.0431	HUW68_RS05820, HUW68_RS06790, HUW68_RS07245, HUW68_RS11025, tarF
GO:0170034	L-amino acid biosynthetic process	30	4	1.43	0.04921	HUW68_RS10875, leuB, leuC, leuD	GO:0009401	phosphoenolpyruvate-dependent sugar phos...	18	3	0.84	0.0468	HUW68_RS01745, HUW68_RS07105, HUW68_RS12305
GO:0170038	proteinogenic amino acid biosynthetic pr...	30	4	1.43	0.04921	HUW68_RS10875, leuB, leuC, leuD	GO:0008299	isoprenoid biosynthetic process	10	2	0.46	0.0748	mvaD, mvk
GO:0016032	viral process	5	1	0.24	0.21647	HUW68_RS14465	GO:0009306	protein secretion	11	2	0.51	0.0888	lepB
GO:0009165	nucleotide biosynthetic process	34	9	1.62	0.21823	nrdF, purC, purE, purH, purK, purL, purM, purN, purQ	GO:0006631	fatty acid metabolic process	16	2	0.74	0.09	HUW68_RS03000, HUW68_RS04790
GO:0006164	purine nucleotide biosynthetic process	24	8	1.14	0.25314	purC, purE, purH, purK, purL, purM, purN, purQ	GO:0006082	organic acid metabolic process	130	4	6.04	0.0978	HUW68_RS03000, HUW68_RS04790, HUW68_RS12885, tarF
GO:0009228	thiamine biosynthetic process	6	1	0.29	0.25391	thiE	GO:0009628	response to abiotic stimulus	5	1	0.23	0.212	HUW68_RS12630
GO:0009262	deoxyribonucleotide metabolic process	7	1	0.33	0.28959	nrdF	GO:0006826	iron ion transport	5	1	0.23	0.212	isdB
GO:0000160	phosphorelay signal transduction system	7	1	0.33	0.28959	HUW68_RS11015	GO:0008360	regulation of cell shape	5	1	0.23	0.212	HUW68_RS07245
GO:0043094	cellular metabolic compound salvage	7	1	0.33	0.28959	xpt	GO:0019538	protein metabolic process	145	10	6.73	0.2321	hslV, HUW68_RS06240, HUW68_RS08965, HUW68_RS09620, lepB, msrA, msrB, rpsB, rseP
GO:0034654	nucleobase-containing compound biosynthe...	163	11	7.75	0.30406	HUW68_RS11015, nrdF, purC, purE, purH, purK, purL, purM, purN, purQ, xpt	GO:0006265	DNA topological change	6	1	0.28	0.2488	topA
WT Untreated v. WT Treated (Serum)
GO Pathways Up in WT Untreated Relative to WT Treated							GO Pathways Up in WT Treated Relative to WT Untreated
GO.ID	Term	Annotated	Significant	Expected	weightFisher	genes	GO.ID	Term	Annotated	Significant	Expected	weightFisher	genes
GO:0006189	'de novo' IMP biosynthetic process	7	7	0.33	3.2e-10	purE, purH, purK, purL, purM, purN, purQ	GO:0016310	phosphorylation	12	4	0.61	0.0021	HUW68_RS04900, HUW68_RS07105, HUW68_RS12885, HUW68_RS13275
GO:0006525	arginine metabolic process	11	7	0.52	8.7e-07	arcA, arcD, argC, argF, argH, argJ, HUW68_RS04685	GO:0006979	response to oxidative stress	6	3	0.3	0.0022	msrA, msrB, trxB
GO:0006591	ornithine metabolic process	6	4	0.28	6.1e-05	argB, argC, argF, argH	GO:0006221	pyrimidine nucleotide biosynthetic proce...	8	3	0.4	0.0057	HUW68_RS05920, pyrE, pyrF
GO:1902600	proton transmembrane transport	8	4	0.38	0.00027	qoxA, qoxB, qoxC, qoxD	GO:0046112	nucleobase biosynthetic process	5	2	0.25	0.0227	HUW68_RS05915, pyrF
GO:0006144	purine nucleobase metabolic process	5	3	0.24	0.00092	purD, purF, xpt	GO:0044282	small molecule catabolic process	28	3	1.42	0.0332	HUW68_RS00675, HUW68_RS03000, HUW68_RS12120
GO:1901607	alpha-amino acid biosynthetic process	34	6	1.61	0.00158	argB, argC, argF, argH, argJ, HUW68_RS04685	GO:0006066	alcohol metabolic process	15	3	0.76	0.036	dhaK, dhaL, HUW68_RS00675
GO:0009084	glutamine family amino acid biosynthetic...	6	3	0.28	0.00179	argC, argJ, HUW68_RS04685	GO:0071555	cell wall organization	7	2	0.35	0.0447	HUW68_RS06790, HUW68_RS11025
GO:0072522	purine-containing compound biosynthetic ...	37	13	1.75	0.01048	guaA, guaB, purC, purD, purE, purF, purH, purK, purL, purM, purN, purQ, xpt	GO:0033554	cellular response to stress	39	5	1.97	0.0482	dinB, HUW68_RS13505, nth, polX, trxB
GO:0046112	nucleobase biosynthetic process	5	2	0.24	0.01997	purD, purF	GO:0045934	negative regulation of nucleobase-contai...	7	2	0.35	0.0498	codY, HUW68_RS05620
GO:0006527	arginine catabolic process	5	2	0.24	0.01997	arcA, arcD	GO:0010605	negative regulation of macromolecule met...	11	2	0.56	0.0501	codY, HUW68_RS05620
GO:0006164	purine nucleotide biosynthetic process	24	10	1.14	0.02776	guaA, guaB, purC, purE, purH, purK, purL, purM, purN, purQ	GO:0042546	cell wall biogenesis	24	2	1.21	0.0508	HUW68_RS06790, HUW68_RS11025
GO:0072525	pyridine-containing compound biosyntheti...	7	2	0.33	0.03947	pdxS, pdxT	GO:0019538	protein metabolic process	145	8	7.34	0.0901	def, hslV, HUW68_RS05015, HUW68_RS08965, HUW68_RS09620, msrA, msrB, rpsB
GO:0009168	purine ribonucleoside monophosphate bios...	8	8	0.38	0.03991	guaA, purE, purH, purK, purL, purM, purN, purQ	GO:0006631	fatty acid metabolic process	16	2	0.81	0.0981	HUW68_RS03000, HUW68_RS04790
GO:0009306	protein secretion	10	2	0.47	0.0773	essB, essC	GO:0044248	cellular catabolic process	24	2	1.21	0.0989	HUW68_RS00675, HUW68_RS03000
GO:0042364	water-soluble vitamin biosynthetic proce...	12	2	0.57	0.10682	pdxS, pdxT	GO:0006281	DNA repair	36	4	1.82	0.1031	dinB, HUW68_RS13505, nth, polX
GO:0034654	nucleobase-containing compound biosynthe...	161	14	7.62	0.11526	guaA, guaB, nrdF, purC, purE, purH, purK, purL, purM, purN, purQ, queG, trmL, xpt	GO:0006082	organic acid metabolic process	123	4	6.22	0.1062	HUW68_RS03000, HUW68_RS04790, HUW68_RS05925, HUW68_RS12885
GO:1901617	organic hydroxy compound biosynthetic pr...	13	2	0.61	0.12256	pdxS, pdxT	GO:0006739	NADP metabolic process	5	1	0.25	0.2291	HUW68_RS04905
GO:0090407	organophosphate biosynthetic process	67	13	3.17	0.18082	guaA, guaB, nrdF, pdxS, pdxT, purC, purE, purH, purK, purL, purM, purN, purQ	GO:0071941	nitrogen cycle metabolic process	5	1	0.25	0.2291	HUW68_RS12120
GO:0008616	queuosine biosynthetic process	5	1	0.24	0.21561	queG	GO:0009628	response to abiotic stimulus	5	1	0.25	0.2291	HUW68_RS12630
GO:0006783	heme biosynthetic process	5	1	0.24	0.21561	HUW68_RS08655	GO:0018193	peptidyl-amino acid modification	5	1	0.25	0.2291	HUW68_RS05015

### Sheet: Planktonic
															Legend
															Gene Ontology (GO) Biological Process (BP) enrichment was performed on genes differentially expressed between RNAseq subsetted data being compared (ex. untreated WT v treated WT) using the topGO package. Enrichment was assessed separately for significantly up and down genes (adjusted p < 0.05, |log2FoldChang| >1, and baseMean >75 reads) using the topGO package with the weight01 algorithm and Fish…
															All strains are WT
Log Unreated v. Log Treated (TSB)															<0.01 pvalue cutoff
GO Pathways Up in Log Untreated Relative to Log Treated							GO Pathways Up in Log Treated Relative to Log Untreated								< 0.05 but >0.01 cutoff
GO.ID	Term	Annotated	Significant	Expected	weightFisher	genes	GO.ID	Term	Annotated	Significant	Expected	weightFisher	genes
GO:0006412	translation	93	46	25.34	6.2e-08	argS, frr, fusA, gltX, HUW68_RS04970, HUW68_RS11860, ileS, infB, infC, pheS, pheT, prfA, prmC, rplB, rplC, rplD, rplE, rplF, rplJ, rplL, rplN, rplO, rplP, rplQ, rplR, rplT, rplV, rplW, rplX, rpmC, rpmD, rpmH, rpmI, rpsC, rpsD, rpsE, rpsG, rpsH, rpsJ, rpsL, rpsQ, rpsR, rpsS, serS, thrS, typA	GO:0009082	branched-chain amino acid biosynthetic p...	6	6	1.14	4.4e-05	HUW68_RS10875, ilvB, ilvD, leuB, leuC, leuD
GO:0006189	'de novo' IMP biosynthetic process	7	7	1.91	0.0001	purE, purH, purK, purL, purM, purN, purQ	GO:0000101	sulfur amino acid transport	5	5	0.95	0.00024	HUW68_RS02305, HUW68_RS02310, HUW68_RS03645, HUW68_RS04315, HUW68_RS04320
GO:0015986	proton motive force-driven ATP synthesis	6	6	1.63	0.00039	atpA, atpB, atpD, atpE, atpG, HUW68_RS11125	GO:0019068	virion assembly	5	5	0.95	0.00024	HUW68_RS07575, HUW68_RS10415, HUW68_RS10445, HUW68_RS10450, HUW68_RS10455
GO:0009401	phosphoenolpyruvate-dependent sugar phos...	20	13	5.45	0.0004	HUW68_RS01015, HUW68_RS01730, HUW68_RS01735, HUW68_RS01740, HUW68_RS01745, HUW68_RS03725, HUW68_RS12305, HUW68_RS12590, HUW68_RS13415, HUW68_RS14020, HUW68_RS14025, nagE, treP	GO:0006457	protein folding	8	6	1.52	0.00087	clpB, dnaJ, dnaK, groL, grpE, HUW68_RS09620
GO:0009071	serine family amino acid catabolic proce...	6	5	1.63	0.00679	gcvPA, gcvPB, gcvT, sdaAA, sdaAB	GO:0009067	aspartate family amino acid biosynthetic...	11	9	2.09	0.00111	dapA, dapB, dapD, lysA, metC, metE, metX, thrB, thrC
GO:0043933	protein-containing complex organization	6	5	1.63	0.00679	ccsA, HUW68_RS04970, HUW68_RS05475, narJ, prfA	GO:0170034	L-amino acid biosynthetic process	29	19	5.51	0.00271	cysK, dapA, dapB, dapD, glnA, gltB, hisC, HUW68_RS10875, leuB, leuC, leuD, lysA, metC, metE, metX, proC, serA, thrB, thrC
GO:0170040	proteinogenic amino acid catabolic proce...	21	14	5.72	0.01372	ald, arcA, gcvPA, gcvPB, gcvT, hutH, hutI, hutU, pruA, sdaAA, sdaAB, tdcB	GO:0170038	proteinogenic amino acid biosynthetic pr...	29	19	5.51	0.00271	cysK, dapA, dapB, dapD, glnA, gltB, hisC, HUW68_RS10875, leuB, leuC, leuD, lysA, metC, metE, metX, proC, serA, thrB, thrC
GO:0170035	L-amino acid catabolic process	21	14	5.72	0.01372	ald, arcA, gcvPA, gcvPB, gcvT, hutH, hutI, hutU, pruA, sdaAA, sdaAB, tdcB	GO:0015695	organic cation transport	7	5	1.33	0.00356	HUW68_RS02305, HUW68_RS02310, HUW68_RS03645, HUW68_RS04315, HUW68_RS04320
GO:0006099	tricarboxylic acid cycle	7	5	1.91	0.0185	HUW68_RS07050, mqo, sdhB, sucB, sucC	GO:0009089	lysine biosynthetic process via diaminop...	5	4	0.95	0.0054	dapA, dapB, dapD, lysA
GO:0043436	oxoacid metabolic process	121	33	32.97	0.02061	ald, arcA, argF, aroE, bioA, bioB, fumC, gcvPA, gcvPB, gcvT, gntK, hutH, hutI, hutU, HUW68_RS01235, HUW68_RS01670, HUW68_RS02300, HUW68_RS03065, HUW68_RS05925, HUW68_RS08655, HUW68_RS10180, HUW68_RS12685, narH, nirB, pdhA, pruA, pta, sdaAA, sdaAB, tdcB	GO:0006555	methionine metabolic process	5	4	0.95	0.0054	ldmS, metC, metE, metX
GO:0006783	heme biosynthetic process	5	4	1.36	0.02125	cobA, cyoE, HUW68_RS05475, HUW68_RS08655	GO:0003333	amino acid transmembrane transport	9	5	1.71	0.01532	HUW68_RS02305, HUW68_RS02310, HUW68_RS04315, HUW68_RS04320, HUW68_RS06645
GO:0046112	nucleobase biosynthetic process	5	4	1.36	0.02125	HUW68_RS05915, purD, purF, pyrF	GO:0006508	proteolysis	19	8	3.61	0.01634	clpP, ftsH, HUW68_RS08855, HUW68_RS08965, lepB, pepF, rseP
GO:0006265	DNA topological change	6	4	1.63	0.05015	gyrA, HUW68_RS11945, parC, parE	GO:0009078	pyruvate family amino acid metabolic pro...	7	4	1.33	0.02746	HUW68_RS10875, leuB, leuC, leuD
GO:0009260	ribonucleotide biosynthetic process	21	17	5.72	0.05763	atpA, atpB, atpD, atpE, atpG, HUW68_RS11125, HUW68_RS11250, purB, purE, purH, purK, purL, purM, purN, purQ, pyrE, pyrF	GO:0000097	sulfur amino acid biosynthetic process	7	4	1.33	0.02746	cysK, metC, metE, metX
GO:0034219	carbohydrate transmembrane transport	24	16	6.54	0.0588	HUW68_RS01015, HUW68_RS01730, HUW68_RS01735, HUW68_RS01740, HUW68_RS01745, HUW68_RS03725, HUW68_RS12305, HUW68_RS12590, HUW68_RS13415, HUW68_RS14020, HUW68_RS14025, nagE, ptsG, rbsU, treP	GO:0009141	nucleoside triphosphate metabolic proces...	19	3	3.61	0.03688	HUW68_RS04110, HUW68_RS05660, HUW68_RS10505
GO:0006090	pyruvate metabolic process	14	4	3.81	0.06514	gntK, HUW68_RS01235, pdhA, pta	GO:1905039	carboxylic acid transmembrane transport	8	4	1.52	0.04689	HUW68_RS02305, HUW68_RS02310, HUW68_RS04315, HUW68_RS04320
GO:0072528	pyrimidine-containing compound biosynthe...	16	9	4.36	0.07216	cdd, HUW68_RS05915, HUW68_RS05920, HUW68_RS11250, pyrE, pyrF, thiD, thiE, thiM	GO:0006739	NADP metabolic process	5	3	0.95	0.05011	HUW68_RS04905, HUW68_RS09245, zwf
GO:0046148	pigment biosynthetic process	7	6	1.91	0.0725	cobA, cyoE, HUW68_RS05475, HUW68_RS08655, HUW68_RS13580, HUW68_RS13595	GO:0009628	response to abiotic stimulus	5	3	0.95	0.05011	clpB, dnaJ, HUW68_RS12630
GO:0005996	monosaccharide metabolic process	9	6	2.45	0.0728	gap, HUW68_RS02885, pckA, rbsK, sdaAA, sdaAB	GO:0006950	response to stress	53	10	10.07	0.07529	clpB, dinB, dnaJ, HUW68_RS09495, HUW68_RS10535, HUW68_RS12630, msrA, msrB, ssb
GO:0006006	glucose metabolic process	7	4	1.91	0.09235	gap, pckA, sdaAA, sdaAB	GO:0016310	phosphorylation	13	5	2.47	0.08142	HUW68_RS03855, HUW68_RS04900, HUW68_RS07105, HUW68_RS12885, HUW68_RS13275
Log Unreated v. Log Treated (Serum)
GO Pathways Up in Log Untreated Relative to Log Treated							GO Pathways Up in Log Treated Relative to Log Untreated
GO.ID	Term	Annotated	Significant	Expected	weightFisher	genes	GO.ID	Term	Annotated	Significant	Expected	weightFisher	genes
GO:0006826	iron ion transport	8	7	1.62	8.4e-05	efeB, efeO, HUW68_RS01810, HUW68_RS03900, isdB, isdC, isdE	GO:0006457	protein folding	8	8	2.06	1.8e-05	clpB, dnaJ, dnaK, groL, grpE, hslO, HUW68_RS09620, tig
GO:0043412	macromolecule modification	50	11	10.1	0.0017	fmt, HUW68_RS00695, HUW68_RS01030, HUW68_RS02135, HUW68_RS02140, HUW68_RS09405, HUW68_RS09990, nrdI, queE, tadA, thiI	GO:0006412	translation	93	38	23.93	8.9e-05	aspS, frr, fusA, hisS, HUW68_RS06240, HUW68_RS11860, infA, infB, rplA, rplE, rplF, rplJ, rplK, rplL, rplN, rplO, rplP, rplQ, rplR, rplS, rplU, rplX, rpmC, rpmD, rpsB, rpsC, rpsD, rpsE, rpsG, rpsH, rpsK, rpsL, rpsO, rpsQ, rsfS, tsf, tuf, tyrS
GO:0009089	lysine biosynthetic process via diaminop...	5	4	1.01	0.0068	dapA, dapB, dapD, HUW68_RS06610	GO:0006508	proteolysis	20	13	5.15	0.00021	clpP, ftsH, hslV, HUW68_RS04590, HUW68_RS08855, HUW68_RS08965, HUW68_RS11700, lepB, map, pepF, rseP
GO:0006555	methionine metabolic process	5	4	1.01	0.0068	ldmS, metC, metE, metX	GO:0015986	proton motive force-driven ATP synthesis	6	6	1.54	0.00028	atpA, atpB, atpD, atpE, atpG, HUW68_RS11125
GO:0000101	sulfur amino acid transport	5	4	1.01	0.0068	HUW68_RS02305, HUW68_RS02310, HUW68_RS04315, HUW68_RS04320	GO:0008360	regulation of cell shape	5	5	1.29	0.00109	HUW68_RS07245, HUW68_RS11035, mreC, mreD, murD
GO:0043436	oxoacid metabolic process	125	31	25.26	0.0077	argB, argC, argF, argJ, aroB, aroC, dapA, dapB, dapD, gltB, gntK, hisC, hutU, HUW68_RS01880, HUW68_RS02895, HUW68_RS05470, HUW68_RS06610, HUW68_RS06820, HUW68_RS09020, HUW68_RS12685, HUW68_RS13780, ilvB, ilvD, ldmS, metC, metE, metX, narH, nirB, serA, trpD	GO:0009252	peptidoglycan biosynthetic process	14	9	3.6	0.00249	glmU, HUW68_RS02555, HUW68_RS05820, HUW68_RS07245, HUW68_RS11025, HUW68_RS11035, mraY, murC, murD
GO:0098662	inorganic cation transmembrane transport	11	5	2.22	0.0081	corA, HUW68_RS01810, HUW68_RS10795, qoxA, qoxB	GO:0009628	response to abiotic stimulus	5	4	1.29	0.01714	clpB, dnaJ, ebh, HUW68_RS12630
GO:0071705	nitrogen compound transport	45	16	9.09	0.0186	essA, essB, essC, HUW68_RS02305, HUW68_RS02310, HUW68_RS02725, HUW68_RS03440, HUW68_RS04315, HUW68_RS04320, HUW68_RS09710, HUW68_RS10795, HUW68_RS12635, isdB, isdC, isdE, putP	GO:0006817	phosphate ion transport	5	4	1.29	0.01714	phoU, pstA, pstB, pstC
GO:0055085	transmembrane transport	111	36	22.43	0.0192	corA, glpT, HUW68_RS00050, HUW68_RS00575, HUW68_RS01240, HUW68_RS01745, HUW68_RS01810, HUW68_RS02305, HUW68_RS02310, HUW68_RS02725, HUW68_RS03380, HUW68_RS03440, HUW68_RS03675, HUW68_RS04315, HUW68_RS04320, HUW68_RS06415, HUW68_RS06645, HUW68_RS09260, HUW68_RS10030, HUW68_RS10190, HUW68_RS10795, HUW68_RS12590, HUW68_RS12635, HUW68_RS12715, HUW68_RS12895, HUW68_RS12995, HUW68_RS13305, HUW68_RS1342…	GO:0006633	fatty acid biosynthetic process	14	7	3.6	0.04309	accB, fabD, fabF, fabG, fapR, HUW68_RS04790, HUW68_RS06075
GO:0003333	amino acid transmembrane transport	9	5	1.82	0.0199	HUW68_RS02305, HUW68_RS02310, HUW68_RS04315, HUW68_RS04320, HUW68_RS06645	GO:0009150	purine ribonucleotide metabolic process	29	12	7.46	0.06432	atpA, atpB, atpD, atpE, atpG, gpmI, HUW68_RS04110, HUW68_RS04690, HUW68_RS04900, HUW68_RS11125, HUW68_RS13275, tpiA
GO:0015695	organic cation transport	7	4	1.41	0.034	HUW68_RS02305, HUW68_RS02310, HUW68_RS04315, HUW68_RS04320	GO:1901659	glycosyl compound biosynthetic process	10	3	2.57	0.06657	bshA, bshC, hpt
GO:0006811	monoatomic ion transport	33	16	6.67	0.0374	corA, efeB, efeO, HUW68_RS01810, HUW68_RS03675, HUW68_RS03900, HUW68_RS04935, HUW68_RS10190, isdB, isdC, isdE, kdpA, kdpB, putP, qoxA, qoxB	GO:0051301	cell division	13	6	3.34	0.07627	ftsH, ftsL, HUW68_RS05835, HUW68_RS11035, murD, xerC
GO:0098655	monoatomic cation transmembrane transpor...	10	4	2.02	0.0405	corA, HUW68_RS01810, qoxA, qoxB	GO:0006084	acetyl-CoA metabolic process	7	4	1.8	0.07674	HUW68_RS03080, mvaD, mvk, pdhA
GO:1905039	carboxylic acid transmembrane transport	8	4	1.62	0.0574	HUW68_RS02305, HUW68_RS02310, HUW68_RS04315, HUW68_RS04320	GO:0071555	cell wall organization	7	4	1.8	0.07674	HUW68_RS06790, HUW68_RS07245, HUW68_RS11025, HUW68_RS11035
GO:0009073	aromatic amino acid family biosynthetic ...	15	6	3.03	0.0582	aroB, aroC, hisC, HUW68_RS06820, HUW68_RS09020, trpD	GO:1901293	nucleoside phosphate biosynthetic proces...	46	17	11.84	0.08215	atpA, atpB, atpD, atpE, atpG, coaD, coaE, glmU, HUW68_RS00085, HUW68_RS02535, HUW68_RS11125, HUW68_RS11235, nadD, nadE, pdhA, pyrH, ribF
GO:0006259	DNA metabolic process	87	17	17.58	0.0916	dnaA, dnaN, HUW68_RS00140, HUW68_RS01030, HUW68_RS01930, HUW68_RS02135, HUW68_RS02140, HUW68_RS02450, HUW68_RS03325, HUW68_RS06800, HUW68_RS07780, HUW68_RS09405, HUW68_RS12250, nrdD, nrdE, recA, recJ	GO:0008299	isoprenoid biosynthetic process	10	5	2.57	0.08583	HUW68_RS03080, HUW68_RS07950, HUW68_RS13580, mvaD, mvk
GO:0009067	aspartate family amino acid biosynthetic...	11	7	2.22	0.097	dapA, dapB, dapD, HUW68_RS06610, metC, metE, metX	GO:0016310	phosphorylation	13	6	3.34	0.08893	HUW68_RS04900, HUW68_RS07105, HUW68_RS12885, HUW68_RS13275, pnpS, walK
GO:0008616	queuosine biosynthetic process	6	3	1.21	0.1008	queC, queD, queG	GO:0006414	translational elongation	5	3	1.29	0.1108	fusA, tsf, tuf
GO:0009084	glutamine family amino acid biosynthetic...	6	3	1.21	0.1008	argC, argJ, gltB	GO:0006401	RNA catabolic process	5	3	1.29	0.1108	HUW68_RS07160, rnhC, rny
GO:0006591	ornithine metabolic process	6	3	1.21	0.1008	argB, argC, argF	GO:0008654	phospholipid biosynthetic process	11	5	2.83	0.12541	cls, HUW68_RS03080, HUW68_RS06230, mvaD, mvk
Stationary Unreated v. Stationary Treated (Serum)
GO Pathways Up in Stationary Untreated Relative to Stationary Treated							GO Pathways Up in Stationary Treated Relative to Stationary Untreated
GO.ID	Term	Annotated	Significant	Expected	weightFisher	genes	GO.ID	Term	Annotated	Significant	Expected	weightFisher	genes
GO:0006826	iron ion transport	8	3	0.08	4.5e-05	isdB, isdC, isdE	GO:0009252	peptidoglycan biosynthetic process	14	4	0.48	0.00093	HUW68_RS05820, HUW68_RS07245, mraY, murD
GO:0000101	sulfur amino acid transport	5	2	0.05	0.00097	HUW68_RS02305, HUW68_RS02310	GO:0006508	proteolysis	20	4	0.69	0.00387	hslV, HUW68_RS08965, lepB
GO:0015695	organic cation transport	7	2	0.07	0.00201	HUW68_RS02305, HUW68_RS02310	GO:0016310	phosphorylation	14	3	0.48	0.01053	HUW68_RS07105, HUW68_RS12885, HUW68_RS13275
GO:1905039	carboxylic acid transmembrane transport	8	2	0.08	0.00267	HUW68_RS02305, HUW68_RS02310	GO:0006633	fatty acid biosynthetic process	14	3	0.48	0.01053	fabD, fapR, HUW68_RS04790
GO:0071705	nitrogen compound transport	44	5	0.46	0.0031	HUW68_RS02305, HUW68_RS02310, isdB, isdC, isdE	GO:0008360	regulation of cell shape	5	2	0.17	0.01083	HUW68_RS07245, murD
GO:0003333	amino acid transmembrane transport	9	2	0.09	0.00341	HUW68_RS02305, HUW68_RS02310	GO:0006979	response to oxidative stress	6	2	0.21	0.0159	msrA, msrB
GO:0006810	transport	173	7	1.81	0.08248	HUW68_RS00910, HUW68_RS02305, HUW68_RS02310, HUW68_RS14235, isdB, isdC, isdE	GO:0051604	protein maturation	15	3	0.52	0.02086	HUW68_RS09620, lepB
GO:0042398	cellular modified amino acid biosyntheti...	9	1	0.09	0.09066	ggt	GO:0071555	cell wall organization	7	2	0.24	0.02178	HUW68_RS06790, HUW68_RS07245
GO:0043604	amide biosynthetic process	13	1	0.14	0.12853	ggt	GO:0006040	amino sugar metabolic process	7	2	0.24	0.02178	HUW68_RS11235, nagB
GO:0051604	protein maturation	15	1	0.16	0.14692	srtB	GO:0042546	cell wall biogenesis	24	5	0.83	0.03108	HUW68_RS05820, HUW68_RS06790, HUW68_RS07245, mraY, murD
GO:0045184	establishment of protein localization	19	1	0.2	0.18267	srtB	GO:0042398	cellular modified amino acid biosyntheti...	9	2	0.31	0.03575	betA, betB
GO:0006508	proteolysis	20	1	0.21	0.19139	srtB	GO:0009306	protein secretion	10	2	0.35	0.04374	lepB
GO:0044248	cellular catabolic process	25	1	0.26	0.23376	ggt	GO:0006631	fatty acid metabolic process	16	4	0.55	0.06271	fabD, fapR, HUW68_RS03000, HUW68_RS04790
GO:0044272	sulfur compound biosynthetic process	27	1	0.28	0.25014	ggt	GO:0006082	organic acid metabolic process	137	5	4.73	0.06944	fabD, fapR, HUW68_RS03000, HUW68_RS04790, HUW68_RS12885
GO:0005975	carbohydrate metabolic process	43	1	0.45	0.37026	HUW68_RS14225	GO:0051301	cell division	13	2	0.45	0.07108	murD, xerC
GO:0055085	transmembrane transport	110	3	1.15	0.59233	HUW68_RS02305, HUW68_RS02310, HUW68_RS14235	GO:0019538	protein metabolic process	147	9	5.07	0.14835	hslV, HUW68_RS06240, HUW68_RS08965, HUW68_RS09620, lepB, msrA, msrB, tyrS
GO:0009987	cellular process	738	5	7.72	1	ggt, HUW68_RS02305, HUW68_RS02310, HUW68_RS14235, srtB	GO:0007059	chromosome segregation	5	1	0.17	0.1614	xerC
GO:0006811	monoatomic ion transport	33	3	0.35	1	isdB, isdC, isdE	GO:0006418	tRNA aminoacylation for protein translat...	22	2	0.76	0.17396	HUW68_RS06240, tyrS
GO:0044249	cellular biosynthetic process	362	2	3.79	1	ggt, srtB	GO:0045892	negative regulation of DNA-templated tra...	6	1	0.21	0.1905	fapR
GO:0051641	cellular localization	20	1	0.21	1	srtB	GO:0009057	macromolecule catabolic process	8	1	0.28	0.24579	hslV
Log Unreated v. Stationary Untreated (Serum)
GO Pathways Up in Log Untreated Relative to Stationary Untreated							GO Pathways Up in Stationary Untreated Relative to Log Untreated
GO.ID	Term	Annotated	Significant	Expected	weightFisher	genes	GO.ID	Term	Annotated	Significant	Expected	weightFisher	genes
GO:0000101	sulfur amino acid transport	5	4	0.37	0.00013	HUW68_RS02305, HUW68_RS02310, HUW68_RS04315, HUW68_RS04320	GO:0008299	isoprenoid biosynthetic process	10	5	1.17	0.0031	HUW68_RS03080, HUW68_RS13580, HUW68_RS13595, mvaD, mvk
GO:0003333	amino acid transmembrane transport	9	5	0.66	0.00019	HUW68_RS02305, HUW68_RS02310, HUW68_RS04315, HUW68_RS04320, HUW68_RS06645	GO:0006099	tricarboxylic acid cycle	7	4	0.82	0.0046	HUW68_RS07050, sdhB, sucB, sucC
GO:0015695	organic cation transport	7	4	0.52	0.00081	HUW68_RS02305, HUW68_RS02310, HUW68_RS04315, HUW68_RS04320	GO:0046148	pigment biosynthetic process	7	3	0.82	0.0134	HUW68_RS05475, HUW68_RS13580, HUW68_RS13595
GO:1905039	carboxylic acid transmembrane transport	8	4	0.59	0.00153	HUW68_RS02305, HUW68_RS02310, HUW68_RS04315, HUW68_RS04320	GO:0009401	phosphoenolpyruvate-dependent sugar phos...	19	6	2.21	0.0166	HUW68_RS01015, HUW68_RS01730, HUW68_RS11400, HUW68_RS12305, ptsP, treP
GO:0009089	lysine biosynthetic process via diaminop...	5	3	0.37	0.00347	dapA, dapB, HUW68_RS06610	GO:0008654	phospholipid biosynthetic process	11	4	1.28	0.0301	HUW68_RS03080, HUW68_RS03855, mvaD, mvk
GO:0009067	aspartate family amino acid biosynthetic...	11	6	0.81	0.0059	dapA, dapB, HUW68_RS06610, metX, thrB, thrC	GO:0009064	glutamine family amino acid metabolic pr...	14	5	1.63	0.0362	glnA, hutG, hutI, pruA, rocF
GO:0043648	dicarboxylic acid metabolic process	12	6	0.89	0.0098	aroB, dapA, dapB, gltB, HUW68_RS06610, HUW68_RS09020	GO:0009078	pyruvate family amino acid metabolic pro...	7	3	0.82	0.038	ald, leuC, leuD
GO:0006826	iron ion transport	8	3	0.59	0.01654	efeB, efeO, HUW68_RS01810	GO:0006084	acetyl-CoA metabolic process	7	3	0.82	0.038	HUW68_RS03080, mvaD, mvk
GO:0009073	aromatic amino acid family biosynthetic ...	15	4	1.11	0.03108	aroB, aroC, hisG, HUW68_RS09020	GO:0006457	protein folding	8	3	0.93	0.0557	clpB, dnaK, grpE
GO:0006544	glycine metabolic process	5	2	0.37	0.04652	gcvPA, gcvT	GO:0034219	carbohydrate transmembrane transport	23	8	2.68	0.0647	HUW68_RS01015, HUW68_RS01730, HUW68_RS11400, HUW68_RS12305, ptsG, ptsP, treP
GO:0006555	methionine metabolic process	5	2	0.37	0.04652	ldmS, metX	GO:0006547	L-histidine metabolic process	9	3	1.05	0.0766	hutG, hutI, hutU
GO:0008652	amino acid biosynthetic process	43	11	3.18	0.06638	argC, dapA, dapB, gltB, hisG, HUW68_RS06610, HUW68_RS06950, metX, serA, thrB, thrC	GO:0170040	proteinogenic amino acid catabolic proce...	20	6	2.33	0.0832	ald, hutG, hutI, hutU, pruA, rocF
GO:0009084	glutamine family amino acid biosynthetic...	6	2	0.44	0.0665	argC, gltB	GO:0170035	L-amino acid catabolic process	20	6	2.33	0.0832	ald, hutG, hutI, hutU, pruA, rocF
GO:0009071	serine family amino acid catabolic proce...	6	2	0.44	0.0665	gcvPA, gcvT	GO:0009628	response to abiotic stimulus	5	2	0.58	0.1064	clpB, HUW68_RS14315
GO:0008616	queuosine biosynthetic process	6	2	0.44	0.0665	HUW68_RS07155, queC	GO:0016226	iron-sulfur cluster assembly	5	2	0.58	0.1064	sufB, sufU
GO:0046374	teichoic acid metabolic process	10	3	0.74	0.07248	dltA, dltC, dltD	GO:0009065	glutamine family amino acid catabolic pr...	5	2	0.58	0.1064	pruA, rocF
GO:0006418	tRNA aminoacylation for protein translat...	22	4	1.63	0.07251	alaS, metG, serS, thrS	GO:0008643	carbohydrate transport	24	9	2.8	0.1109	HUW68_RS01015, HUW68_RS01105, HUW68_RS01730, HUW68_RS11400, HUW68_RS12305, ptsG, ptsP, treP
GO:0051641	cellular localization	21	3	1.55	0.07333	efeB, essA, essB	GO:0005975	carbohydrate metabolic process	44	8	5.13	0.1396	dhaK, dhaL, gap, HUW68_RS01655, HUW68_RS07875, pckA, pflB, treC
GO:0009066	aspartate family amino acid metabolic pr...	14	8	1.03	0.1304	dapA, dapB, HUW68_RS06610, ldmS, metX, tdcB, thrB, thrC	GO:0009082	branched-chain amino acid biosynthetic p...	6	2	0.7	0.1478	leuC, leuD
GO:0015698	inorganic anion transport	9	2	0.66	0.1383	HUW68_RS00565, pstA	GO:0015986	proton motive force-driven ATP synthesis	6	2	0.7	0.1478	atpD, HUW68_RS11125
Log Treated v. Stationary Treated (Serum)
GO Pathways Up in Log Treated Relative to Stationary Treated							GO Pathways Up in Stationary Treated Relative to Log Treated
GO.ID	Term	Annotated	Significant	Expected	weightFisher	genes	GO.ID	Term	Annotated	Significant	Expected	weightFisher	genes
GO:0006633	fatty acid biosynthetic process	14	8	1.62	4.3e-05	accB, fabD, fabF, fabG, fapR, HUW68_RS04790, HUW68_RS06075, HUW68_RS08370	GO:0006826	iron ion transport	8	8	1.13	1.3e-07	efeB, efeO, feoB, HUW68_RS01810, HUW68_RS03900, isdB, isdC, isdE
GO:0000105	L-histidine biosynthetic process	5	4	0.58	0.00078	hisB, hisF, hisG, hisH	GO:0009401	phosphoenolpyruvate-dependent sugar phos...	19	8	2.68	0.0025	HUW68_RS01015, HUW68_RS01745, HUW68_RS03725, HUW68_RS11400, HUW68_RS12305, HUW68_RS12590, HUW68_RS14020, treP
GO:0006817	phosphate ion transport	5	4	0.58	0.00078	phoU, pstA, pstB, pstC	GO:0055085	transmembrane transport	110	31	15.52	0.0028	glpT, HUW68_RS00050, HUW68_RS00575, HUW68_RS01015, HUW68_RS01100, HUW68_RS01645, HUW68_RS01745, HUW68_RS01810, HUW68_RS02725, HUW68_RS03675, HUW68_RS03725, HUW68_RS06415, HUW68_RS08720, HUW68_RS09260, HUW68_RS10190, HUW68_RS10795, HUW68_RS11400, HUW68_RS12305, HUW68_RS12590, HUW68_RS12635, HUW68_RS12715, HUW68_RS12995, HUW68_RS13255, HUW68_RS13290, HUW68_RS13305, HUW68_RS13785, HUW68_RS14020, qox…
GO:0006544	glycine metabolic process	5	3	0.58	0.01276	gcvPA, gcvPB, gcvT	GO:0006189	'de novo' IMP biosynthetic process	7	4	0.99	0.0094	purE, purK, purL, purQ
GO:0006096	glycolytic process	10	4	1.16	0.02069	gpmI, HUW68_RS01235, HUW68_RS04110, tpiA	GO:0006811	monoatomic ion transport	33	14	4.66	0.0175	efeB, efeO, feoB, HUW68_RS01810, HUW68_RS03675, HUW68_RS03900, HUW68_RS04935, HUW68_RS10190, isdB, isdC, isdE, kdpA, qoxA, qoxB
GO:0009071	serine family amino acid catabolic proce...	6	3	0.7	0.02338	gcvPA, gcvPB, gcvT	GO:0046148	pigment biosynthetic process	7	4	0.99	0.0194	cobA, cyoE, HUW68_RS13580, HUW68_RS13595
GO:0051301	cell division	13	5	1.51	0.03633	ftsH, ftsL, HUW68_RS05835, murD, xerC	GO:0016310	phosphorylation	14	5	1.97	0.0359	HUW68_RS01635, HUW68_RS03855, HUW68_RS08875, HUW68_RS11400, rsbW
GO:0071555	cell wall organization	7	3	0.81	0.0375	HUW68_RS06790, HUW68_RS07245, HUW68_RS11025	GO:0098662	inorganic cation transmembrane transport	11	4	1.55	0.0531	HUW68_RS01810, HUW68_RS10795, qoxA, qoxB
GO:0010468	regulation of gene expression	61	13	7.08	0.06317	codY, fapR, greA, hrcA, HUW68_RS04100, HUW68_RS11685, HUW68_RS12480, HUW68_RS13020, HUW68_RS13270, mraZ, rny, rpoE, rsfS	GO:0043436	oxoacid metabolic process	126	16	17.77	0.0567	argF, fdhF, gntK, hutG, hutI, hutU, HUW68_RS00570, HUW68_RS01880, HUW68_RS06820, HUW68_RS12685, HUW68_RS13780, ilvB, ilvD, metC, metE, narH
GO:0010558	negative regulation of macromolecule bio...	10	4	1.16	0.06692	codY, fapR, rny, rsfS	GO:0071705	nitrogen compound transport	43	8	6.07	0.064	HUW68_RS01645, HUW68_RS02725, HUW68_RS10795, HUW68_RS12635, isdB, isdC, isdE, secA2
GO:0009252	peptidoglycan biosynthetic process	14	4	1.62	0.06842	HUW68_RS05820, HUW68_RS07245, HUW68_RS11025, murD	GO:0043412	macromolecule modification	50	7	7.05	0.0998	HUW68_RS00695, HUW68_RS01030, HUW68_RS02135, HUW68_RS09990, nrdI, queE, rsbW
GO:0006508	proteolysis	20	5	2.32	0.07146	ftsH, hslV, HUW68_RS08965, lspA, rseP	GO:0006547	L-histidine metabolic process	9	3	1.27	0.1214	hutG, hutI, hutU
GO:0008360	regulation of cell shape	5	2	0.58	0.1055	HUW68_RS07245, murD	GO:0008643	carbohydrate transport	24	9	3.39	0.136	HUW68_RS01015, HUW68_RS01105, HUW68_RS01745, HUW68_RS03725, HUW68_RS11400, HUW68_RS12305, HUW68_RS12590, HUW68_RS14020, treP
GO:0010605	negative regulation of macromolecule met...	11	5	1.28	0.11299	codY, fapR, HUW68_RS05620, rny, rsfS	GO:0009308	amine metabolic process	7	2	0.99	0.1409	HUW68_RS03625, HUW68_RS06820
GO:0031324	negative regulation of cellular metaboli...	11	5	1.28	0.11299	codY, fapR, phoU, rny, rsfS	GO:0051641	cellular localization	20	3	2.82	0.1418	efeB, secA2, srtB
GO:0042546	cell wall biogenesis	24	6	2.78	0.11349	HUW68_RS05820, HUW68_RS06790, HUW68_RS07245, HUW68_RS11025, murD, tarF	GO:0016072	rRNA metabolic process	14	2	1.97	0.1419	HUW68_RS10955, rlmH
GO:0045934	negative regulation of nucleobase-contai...	7	3	0.81	0.11462	codY, fapR, HUW68_RS05620	GO:0006555	methionine metabolic process	5	2	0.71	0.1482	metC, metE
GO:0006355	regulation of DNA-templated transcriptio...	57	11	6.61	0.11806	codY, fapR, greA, hrcA, HUW68_RS04100, HUW68_RS11685, HUW68_RS12480, HUW68_RS13020, HUW68_RS13270, mraZ, rpoE	GO:0016226	iron-sulfur cluster assembly	5	2	0.71	0.1482	sufC, sufD
GO:0009067	aspartate family amino acid biosynthetic...	11	3	1.28	0.14562	lysA, thrB, thrC	GO:0006783	heme biosynthetic process	5	2	0.71	0.1482	cobA, cyoE
GO:0006534	cysteine metabolic process	6	2	0.7	0.14656	cysK, HUW68_RS02300	GO:0006260	DNA replication	27	7	3.81	0.158	dnaA, dnaN, HUW68_RS03325, HUW68_RS04385, HUW68_RS06800, nrdD, nrdE
